# Combined single-cell gene and isoform expression analysis in haematopoietic stem and progenitor cells

**DOI:** 10.1101/2020.04.06.027474

**Authors:** Laura Mincarelli, Vladimir Uzun, Stuart A. Rushworth, Wilfried Haerty, Iain C. Macaulay

## Abstract

Single-cell RNA sequencing (scRNA-seq) enables gene expression profiling and characterization of novel cell types within heterogeneous cell populations. However, most approaches cannot detect alternatively spliced transcripts, which can profoundly shape cell phenotype by generating functionally distinct proteins from the same gene. Here, we integrate short- and long-read scRNA-seq of hematopoietic stem and progenitor cells to characterize changes in cell type abundance, gene and isoform expression during differentiation and ageing.
