## Supplementary table 1 for "Combined single-cell gene and isoform expression analysis in haematopoietic stem and progenitor cells"

### Sheet: Sheet1
Supplementary Table 1
Gene_ID	p_val	avg_logFC	pct.1	pct.2	p_val_adj
Rpl35	2.1e-13	-0.525645	0.996	1	3.72e-09
Uba52	4.07e-13	-0.687038	0.861	1	7.22e-09
Apoe	6.27e-11	0.82492	0.92	0.682	1.11e-06
Sult1a1	1.21e-10	1.1055	0.642	0.167	2.16e-06
Tmsb10	2.56e-10	-0.745496	0.653	0.879	4.54e-06
Gpx1	1.17e-09	-0.54654	0.869	0.97	2.08e-05
Plac8	1.7e-09	-0.753318	0.58	0.833	3.02e-05
Nupr1	1.81e-09	1.02424	0.595	0.182	3.21e-05
H2-D1	4.45e-09	0.430493	0.993	0.985	7.9e-05
Malat1	8.18e-09	0.442587	1	1	0.000145231
Cd34	1.69e-08	-0.706688	0.182	0.515	0.000299936
Igkc	9.79e-08	1.65833	0.606	0.242	0.00173802
mt-Atp6	1.08e-07	0.777093	0.759	0.455	0.00191345
Trim47	4.39e-07	0.694759	0.551	0.212	0.0078014
Gmfg	8.8e-07	-0.59115	0.482	0.742	0.0156283
Rpl24	9.62e-07	0.339829	0.978	0.97	0.0170887
Ubb	1.21e-06	-0.368321	0.971	0.985	0.021425
Rps27rt	1.25e-06	0.559416	0.781	0.545	0.0221381
Fam117a	1.39e-06	-0.642405	0.073	0.273	0.0247069
Gm10076	1.51e-06	-0.644341	0.467	0.727	0.026872
Sox4	1.85e-06	-0.747894	0.358	0.621	0.0327804
