## Supplementary table 2 for "Combined single-cell gene and isoform expression analysis in haematopoietic stem and progenitor cells"

### Sheet: Sheet1
Supplementary Table 2
Sample	1	2	3	4	5	6	Total	Percentage of Total
Sample Type	Young	Aged	Young	Aged	Young	Aged
Population	LK	LK	LK	LK	LK	LK
Total CCS Reads	4071427	3388930	2541774	2145704	2970009	2785355	17903199	100
Reads mapped to genome	4033063	3375190	2522092	2127518	2945575	2763413	17766851	99.2384
Reads mapped to transcriptome	3355466	2756682	1920347	1581424	2615797	2174030	14403746	80.4535
Reads without polyT	1188556	1043010	1036137	933035	1328830	1012957	6542525	36.5439
Demultiplexed Reads	1880923	1378487	876906	606000	530814	541317	5814447	32.4771
